# Oleate metabolism using kinetic ^13^C dilution strategy deciphered the potential role of global transcription regulator *arcA* in *Escherichia coli*

**DOI:** 10.1101/2021.06.22.449418

**Authors:** Shikha Jindal, Poonam Jyoti, K.V. Venkatesh, Shyam Kumar Masakapalli

## Abstract

Microbial metabolism of long-chain fatty acids (LCFA; > C12) is of relevance owing to their presence in various nutrient niches. Microbes have evolved to metabolize LCFA by expressing relevant genes coordinated by various transcriptional regulators. Among the global transcriptional regulators, the metabolic control conferred by *arcA* (aerobic respiration control) under a LCFA medium is lacking. This work is targeted to unravel the metabolic features of *E.coli* MG1655 and its knockout strain Δ*arcA* under oleate (C18:1) as a sole carbon source, providing novel insights into the flexibility of the global regulators in maintaining the cellular physiology. Owing to the availability and cost of stable isotope LCFA tracers, we adopted a novel kinetic ^13^C dilution strategy. This allowed us to quantify the ^13^C dilution rates in the amino acids that retro-biosynthetically shed light on the central metabolic pathways in actively growing cells. Our data comprehensively mapped oleate oxidization in *E.coli* via the pathways of β-oxidation, TCA cycle, anaplerotic and gluconeogenesis. Interestingly, *arcA* knockout showed expeditious growth (~60%) along with an increased oleate utilization rate (~55%) relative to the wild-type. Δ*arcA* also exhibited higher ^13^C dilution rates (> 20%) in proteinogenic amino acids than the wild-type. Overall, the study established the de-repression effect conferred by Δ*arcA* in *E.coli*, which resulted in a phenotype with reprogrammed metabolism favouring higher oleate assimilation. The outcomes suggest rational metabolic engineering of regulators as a strategy to develop smart cells for enhanced biotransformation of LCFA. This study also opens an avenue for adopting a kinetic 13C dilution strategy to decipher the cellular metabolism of a plethora of substrates, including other LCFA in microbes.
