## Supplemental 2 for "Oleate metabolism using kinetic ^13^C dilution strategy deciphered the potential role of global transcription regulator *arcA* in *Escherichia coli*"

### Sheet: sup1
Sup 1: Primer design Information used to generate knockout strains in E.coli MG1655 using one-step inactivation method.
Name	Primer Sequence (5’-3’)
Primers used for generation of knockout
ArcA KO fwd	CTTTTGTACTTCCTGTTTCGATTTAGTTGGCAATTTAGGTAGCAAAC GTGTAGGCTGGAGCTGCTTCG
ArcA KO rev	CGGCGCTAAAAAGCGCCGTTTTTTTTGACGGTGGTAAAGCCGA CCGGGGATCCGTCGACC
External primers (200 bp upstream and downstream to the gene) used for detection of knockouts
ArcA Locus Fwd	TTTTGACACTGTCGGGTCCTGAGGGAAAGT
ArcA Locus Rev	TTGGGAACCAGTGTGCTGGTGGTGG
The E. coli variants used in the work are given as follows
Strain Name	Genotype	Source
E. coli K12 MG1655 WT	F-, λ-, rph-	Keio collection CGSC #6300
E. coli K12 MG1655 ΔarcA	F-, λ-, rph-, ΔarcA kan	This study

### Sheet: sup2
Sup 2: Mass isotopomer distribution mean (n=3) of E.coli WT and ∆arcA at different time points (0h, 4h, 6h and 8 h) are represented here along with their standard deviations.
Amino Acids	MID	0 hour				4 hour				6 hour				8 hour
		WT	SD	∆arcA	SD	WT	SD	∆arcA	SD	WT	SD	∆arcA	SD	WT	SD	∆arcA	SD
Ala232	M0	0.616867	0.00195533	0.573703	0.00366848	0.778067	0.0152057	0.841817	0.00359857	0.928467	0.00150111	0.898897	0.0011387	0.948	0.00290517	0.942003	0.00200001
	M1	0.36982	0.00192385	0.405293	0.00675374	0.217433	0.0150154	0.151103	0.00346454	0.0709433	0.00151579	0.09775	0.000973704	0.0519967	0.00290035	0.0529667	0.00191398
	M2	0.0133133	0.00018037	0.0210033	0.00367606	0.0045	0.0005	0.00708	0.000135277	0.00059	1.73205e-05	0.00335333	0.000166533	3.33333e-06	5.7735e-06	0.00503	0.000246374
Ala260	M0	0.5945	0.00888313	0.522067	0.0111897	0.801983	0.00976708	0.838577	0.0016151	0.919433	0.00190088	0.895004	0.00595658	0.942393	0.00114548	0.93419	0.00592607
	M1	0.382267	0.00748955	0.435697	0.0121939	0.190633	0.010065	0.149973	0.00276769	0.0778033	0.00225145	0.0965667	0.00583981	0.0567633	0.00195014	0.0596567	0.00352699
	M2	0.0212967	0.00131683	0.03755	0.000631744	0.00637333	0.000340783	0.01057	0.00114385	0.00227667	0.00030271	0.00808333	0.000116762	0.000120667	2.75923e-05	0.00603333	0.0026422
	M3	0.00193667	0.000151767	0.00468667	0.00137588	0.00101	6.55744e-05	0.00088	5.2915e-05	0.000486667	8.0829e-05	0.000346	2.94618e-05	1.03333e-05	5.7735e-07	0.00012	2.64575e-05
Asp418	M0	0.4598	0.00355528	0.400117	0.00364656	0.728167	0.00635164	0.790617	0.00642307	0.8823	0.00780833	0.872437	0.00746968	0.971819	0.0030341	0.912325	0.00472095
	M1	0.4226	0.00844512	0.431443	0.00162863	0.242267	0.00891422	0.154133	0.00654319	0.106497	0.00730041	0.09337	0.00911061	0.0237667	0.00347035	0.0667333	0.00617603
	M2	0.1142	0.00521153	0.147163	0.00411312	0.0280667	0.00270247	0.0504633	0.00826421	0.0111033	0.000853834	0.0311967	0.00207811	0.00437667	0.000439811	0.0191267	0.00393499
	M3	0.0034	0.0004	0.0201833	0.00202515	0.0015	0.0001	0.00431333	0.000559673	0.0001	1e-05	0.00278	0.000219317	3.76667e-05	6.80686e-06	0.00180333	0.00173903
	M4	0	0	0.00109333	0.000993999	0	0	0.000473333	2.08167e-05	0	0	0.000216667	0.000125831	0	0	1.16667e-05	3.05505e-06
Asp390	M0	0.51016	0.01015	0.459783	0.00583791	0.7822	0.00727461	0.811807	0.00244484	0.894833	0.0045742	0.877216	0.00421112	0.946347	0.000578389	0.939165	0.00354376
	M1	0.410367	0.0105025	0.4159	0.00468244	0.186833	0.00623084	0.153787	0.00605031	0.096	0.0043589	0.0971867	0.000737925	0.0517767	0.000682959	0.0559267	0.00296672
	M2	0.0668667	0.000776745	0.1136	0.00637414	0.0225667	0.00136504	0.0318833	0.0062034	0.00676667	0.000503322	0.0234967	0.00389956	0.00113	9.84886e-05	0.00429	0.00135178
	M3	0.0126067	0.000400167	0.0107167	0.00135356	0.0084	0.0005	0.00252333	0.000552298	0.0024	0.000655744	0.00210067	0.00026616	0.000746667	1.52753e-05	0.000618667	4.82942e-05
Glu432	M0	0.33618	0.0132409	0.286925	0.0052622	0.649613	0.00492286	0.757917	0.0068327	0.870427	0.00660087	0.856599	0.010317	0.924773	0.00337716	0.913411	0.00884951
	M1	0.4151	0.0117529	0.412143	0.00701631	0.283667	0.0051316	0.14479	0.0073334	0.103333	0.00832666	0.0853433	0.0072418	0.062	0.004	0.0532267	0.00553666
	M2	0.2031	0.00511175	0.24103	0.0039664	0.0600667	0.00195021	0.07833	0.00284986	0.0221267	0.00264587	0.04602	0.00627863	0.0107333	0.000862168	0.0268767	0.00116989
	M3	0.0444033	0.00245133	0.0537067	0.00501751	0.00623667	0.00025697	0.0183867	0.00205831	0.00403667	0.000251064	0.0118033	0.00161091	0.00248333	0.000210317	0.00647	0.00247968
	M4	0.000533333	4.04145e-05	0.00595	0.00126503	0.000316667	3.05505e-05	0.000576667	5.68624e-05	3e-05	2e-05	0.000234667	2.83784e-05	1e-05	1e-05	1.53333e-05	6.80686e-06
	M5	0.000683333	0.000165025	0.000245	3.96863e-05	0.0001	1e-05	0	0	4.63333e-05	1.18462e-05	0	0	3.33333e-07	5.7735e-07	0	0
Glu330	M0	0.374167	0.00425245	0.322817	0.00586798	0.693133	0.0101692	0.76988	0.00537383	0.913	0.00655744	0.859007	0.00551268	0.955715	0.00868681	0.91464	0.00670151
	M1	0.427413	0.00350322	0.43379	0.00632069	0.239633	0.0140678	0.15006	0.00521374	0.0772333	0.00618574	0.0907	0.004819	0.0441	0.008747	0.0573533	0.00769279
	M2	0.179683	0.000889288	0.211087	0.00429932	0.0641733	0.00446253	0.0702933	0.00145139	0.00926667	0.000680686	0.0450133	0.0035955	0.000185	7.85812e-05	0.0249733	0.00127001
	M3	0.0187367	0.00098845	0.0310033	0.0016692	0.00306	0.0020027	0.00956667	0.000942992	0.0005	0.0003	0.00528	0.000606218	0	0	0.00303333	0.000230072
	M4	0	0	0.00130333	0.000368556	0	0	0.0002	5e-05	0	0	0	0	0	0	0	0
Gly246	M0	0.536667	0.0169214	0.550667	0.0110151	0.732667	0.0238607	0.775403	0.0172535	0.86893	0.0133877	0.885293	0.00402766	0.93926	0.0040663	0.930003	0.00566313
	M1	0.4019	0.0250665	0.334333	0.0144684	0.25	0.0233733	0.1898	0.016226	0.1263	0.0140524	0.0915667	0.00413747	0.0596667	0.00404145	0.0556633	0.00270075
	M2	0.0614333	0.00912487	0.115	0.0072111	0.0173333	0.000493288	0.0347967	0.0010451	0.00477	0.000682422	0.02314	0.00167687	0.00107333	0.000219393	0.0143333	0.00390171
Iso200	M0	0.343667	0.00450925	0.284913	0.00140983	0.59369	0.0431376	0.666417	0.00696677	0.864533	0.00647868	0.855098	0.00185308	0.91596	0.012412	0.950503	0.00289726
	M1	0.431933	0.00510327	0.378053	0.00427384	0.263333	0.04769	0.181253	0.00648711	0.0838816	0.00540831	0.085895	0.00116158	0.0683333	0.0110604	0.033369	0.000967509
	M2	0.14974	0.00561452	0.244313	0.00291349	0.109167	0.0116414	0.1177	0.00241054	0.0368467	0.00330976	0.0362433	0.000675747	0.0091	0.00185203	0.0139033	0.00208941
	M3	0.07074	0.00320824	0.0738333	0.00140005	0.0239	0.00330606	0.0289467	0.00173321	0.0119367	0.00158652	0.0193033	0.0018469	0.00458	0.000484974	0.001194	3.93446e-05
	M4	0.00187667	0.000107858	0.01625	0.000599083	0.00861	0.000296142	0.00568333	0.000346458	0.00268667	0.000355715	0.00346	0.000592284	0.00196667	0.000907377	0.00103033	0.0001095
	M5	0.00204333	0.000250267	0.00263667	0.000188768	0.0013	0.000160935	0	0	0.000115067	2.33498e-05	0	0	6e-05	1e-05	0	0
Phe336	M0	0.175294	0.00755875	0.227807	0.00113315	0.492024	0.0110353	0.649706	0.0107523	0.84995	0.00919796	0.808232	0.0049211	0.942707	0.00551164	0.928808	0.000241044
	M1	0.437667	0.0120139	0.376633	0.00157716	0.335667	0.0115036	0.18611	0.0197085	0.11094	0.0100336	0.0977333	0.00560476	0.0473367	0.00346569	0.0504333	0.00140119
	M2	0.213	0.0132288	0.230553	0.00330493	0.0991163	0.00609885	0.133457	0.0305001	0.0378033	0.00295906	0.0791333	0.00496421	0.00917	0.00204517	0.0120203	0.00103065
	M3	0.169094	0.00315858	0.152613	0.000960278	0.0723623	0.00590896	0.0284293	0.000814433	0.00111667	0.000202073	0.0134667	0.00130512	0.000706667	1.52753e-05	0.00837667	0.00030271
	M4	0.00462	0.000459021	0.00977333	0.00142339	0.000812467	2.0578e-05	0.001409	0.000426616	0.000189333	1.10151e-05	0.000809633	1.91469e-05	8e-05	1e-05	0.000140333	2.6839e-05
	M5	0.000306667	2.08167e-05	0.00203	0.000215174	1.87333e-05	1.41892e-06	0.00046	0.000149332	1e-06	1e-06	0.000389667	1.0504e-05	0	0	0.000116667	2.08167e-05
	M6	1.23333e-05	2.08167e-06	0.00059	7e-05	0	0	0.000429	6.71342e-05	0	0	0.000235667	4.36616e-05	0	0	0.000104333	1.40119e-05
	M7	6.33333e-06	5.7735e-07	0	0	0	0	0	0	0	0	0	0	0	0	0	0
	M8	0	0	0	0	0	0	0	0	0	0	0	0	0	0	0	0
	M9	0	0	0	0	0	0	0	0	0	0	0	0	0	0	0	0
Ser390	M0	0.433333	0.0187705	0.479123	0.0112627	0.675	0.0209523	0.84542	0.0046525	0.852367	0.0205695	0.899643	0.00183919	0.9334	0.00361663	0.943173	0.00601767
	M1	0.499733	0.0157294	0.467833	0.0107742	0.302817	0.0205171	0.146187	0.00455308	0.141333	0.0210317	0.095935	0.00167598	0.0650667	0.00382797	0.05421	0.00627257
	M2	0.0547	0.00385876	0.0381833	0.00139012	0.0139333	0.00218251	0.00776667	0.000362951	0.00372	0.000330454	0.003955	0.000278253	0.00109333	0.000197315	0.00251	0.000266271
	M3	0.0122333	0.00176163	0.01486	0.0016179	0.00825	0.00025	0.000626667	5.2653e-05	0.00258	0.000301993	0.000466667	6.02771e-05	0.00044	4e-05	0.000107067	1.12167e-05
Ser362	M0	0.567	0.0186815	0.588673	0.00296072	0.749667	0.0125033	0.84912	0.00251931	0.8866	0.00387427	0.909393	0.00215503	0.956807	0.00591677	0.946573	0.00320901
	M1	0.385	0.0170587	0.39732	0.00381529	0.233267	0.0109368	0.145173	0.00285309	0.111533	0.00372201	0.0871967	0.00196882	0.0429	0.00591016	0.04987	0.00245171
	M2	0.048	0.00264575	0.0140067	0.00233136	0.0170667	0.00210079	0.00570667	0.000335311	0.00186667	0.000152753	0.00341	0.000195192	0.000293333	1.1547e-05	0.00355667	0.00262218
Thr404	M0	0.414	0.019975	0.39112	0.00579231	0.650333	0.0291433	0.74751	0.00284449	0.8685	0.00306431	0.86436	0.00658122	0.945267	0.00316439	0.91125	0.00238485
	M1	0.332667	0.0160104	0.429417	0.0122654	0.182333	0.0300056	0.186233	0.00116762	0.0550667	0.00338575	0.105833	0.00591426	0.0241	0.00105357	0.0751857	0.00430984
	M2	0.138867	0.0334911	0.156253	0.0105818	0.0963333	0.00208167	0.0653433	0.00394622	0.0484	0.0033	0.0293267	0.00418249	0.0147667	0.00204042	0.0133167	0.00300264
	M3	0.0905333	0.003139	0.02184	0.00239056	0.0574333	0.00237978	0.000913333	3.05505e-05	0.0253	0.0032187	0.000479667	7.37586e-05	0.0159333	0.00270247	0.000247667	3.35609e-05
	M4	0.0239333	0.00310698	0.00137	0.000141067	0.0135667	0.0022053	0	0	0.00273333	0.000416333	0	0	0.0004	0.0002	0	0
Thr376	M0	0.538067	0.00918767	0.436343	0.00471827	0.733133	0.00560922	0.774703	0.00826458	0.858333	0.00360185	0.862529	0.014078	0.934263	0.00292182	0.93633	0.0152426
	M1	0.271833	0.00315331	0.434093	0.0096611	0.127733	0.00219393	0.176247	0.0123718	0.0867667	0.00265769	0.110663	0.0111485	0.0538	0.00288444	0.05001	0.0156339
	M2	0.105667	0.0114736	0.11435	0.00263956	0.0864667	0.00195533	0.0476833	0.0043756	0.0453667	0.0018037	0.0261433	0.00301454	0.0089	0.00101489	0.0131467	0.00152004
	M3	0.0844333	0.00132035	0.0152133	0.0050904	0.0526667	0.00170098	0.00136667	0.000327159	0.00953333	0.000152753	0.000664	4.61303e-05	0.00303667	0.000251064	0.000513333	0.000189297
Val288	M0	0.45371	0.0159828	0.387497	0.00402917	0.727267	0.00366652	0.779203	0.00825084	0.885467	0.00300888	0.87825	0.00658104	0.94849	0.00133428	0.959427	0.00180946
	M1	0.302333	0.0105987	0.428443	0.00491342	0.1699	0.00343948	0.15178	0.00261863	0.066005	0.0019688	0.0793233	0.00289545	0.036006	0.00146791	0.02754	0.0016825
	M2	0.1622	0.0208835	0.17376	0.000932094	0.0841333	0.00180788	0.0687667	0.00680759	0.038535	0.000895921	0.0423467	0.00521644	0.0150033	0.00020502	0.0130333	0.00162583
	M3	0.0802333	0.00195021	0.00789667	0.00258636	0.0185	0.000240624	0.000166	1.51327e-05	0.00991333	0.000253246	8e-05	1e-05	0.000500667	3.00222e-05	0	0
	M4	0.00152333	0.000166233	0.00218667	0.000399291	0.0002	4.58258e-05	8.46667e-05	1.49778e-05	8e-05	5e-06	0	0	0	0	0	0
	M5	0	0	0.000217333	2.00333e-05	0	0	0	0	0	0	0	0	0	0	0	0
Val260	M0	0.470853	0.0147947	0.37705	0.00440814	0.764783	0.0253447	0.788083	0.00471318	0.874367	0.00335615	0.859597	0.00844435	0.963653	0.00351006	0.958967	0.00215019
	M1	0.32	0.0242487	0.43041	0.00549839	0.16	0.0265141	0.143	0.006245	0.0840333	0.00161658	0.0945333	0.00681567	0.0252333	0.00345012	0.04	0.002
	M2	0.1264	0.0195929	0.177607	0.00262793	0.06875	0.00323226	0.0686667	0.00152753	0.0370033	0.00160407	0.0456667	0.00251661	0.00865667	0.000270986	0.00103333	0.000152753
	M3	0.0737333	0.00261024	0.0133367	0.00108583	0.00496667	0.000251661	0.00017	2e-05	0.004	0.0002	0.000203333	0.000170392	0.00235333	0.000215019	0	0
	M4	0.00901333	0.000997263	0.00159667	0.00067159	0.0015	0.000137477	8e-05	1e-05	0.000596	1.96977e-05	0	0	0.000103333	1.52753e-05	0	0
